# Antiviral Mx proteins have an ancient origin and widespread distribution among eukaryotes

**DOI:** 10.1101/2024.08.06.606855

**Authors:** Caroline A. Langley, Peter A. Dietzen, Michael Emerman, Jeannette L. Tenthorey, Harmit S. Malik

## Abstract

First identified in mammals, Mx proteins are potent antivirals against a broad swathe of viruses. Mx proteins arose within the Dynamin superfamily of proteins (DSP), mediating critical cellular processes, such as endocytosis and mitochondrial, plastid, and peroxisomal dynamics. And yet, the evolutionary origins of Mx proteins are poorly understood. Using a series of phylogenomic analyses with stepwise increments in taxonomic coverage, we show that Mx proteins predate the interferon signaling system in vertebrates. Our analyses find an ancient monophyletic DSP lineage in eukaryotes that groups vertebrate and invertebrate Mx proteins with previously undescribed fungal MxF proteins, the relatively uncharacterized plant and algal Dynamin 4A/4C proteins, and representatives from several early-branching eukaryotic lineages. Thus, Mx-like proteins date back close to the origin of Eukarya. Our phylogenetic analyses also reveal that host-encoded and NCLDV (nucleocytoplasmic large DNA viruses)-encoded DSPs are interspersed in four distinct DSP lineages, indicating recurrent viral theft of host DSPs. Our analyses thus reveal an ancient history of viral and antiviral functions encoded by the Dynamin superfamily in eukaryotes.
