## Supplementary material for "Antiviral Mx proteins have an ancient origin and widespread distribution among eukaryotes": Accessions, alignments, and nexus tree files: Figure_1_Accessions.csv

Name	Organism	Taxonomy
XP_006812840.1	Saccoglossus kowalevskii	Eukaryota; Metazoa; Hemichordata; Enteropneusta; Harrimaniidae; Saccoglossus
XP_012378586.1	Dasypus novemcinctus	Eukaryota; Metazoa; Chordata; Craniata; Vertebrata; Euteleostomi; Mammalia; Eutheria; Xenarthra; Cingulata; Dasypodidae; Dasypus
EPQ17174.1	Myotis brandtii	Eukaryota; Metazoa; Chordata; Craniata; Vertebrata; Euteleostomi; Mammalia; Eutheria; Laurasiatheria; Chiroptera; Microchiroptera; Vespertilionidae; Myotis
ELW62001.1	Tupaia chinensis	Eukaryota; Metazoa; Chordata; Craniata; Vertebrata; Euteleostomi; Mammalia; Eutheria; Euarchontoglires; Scandentia; Tupaiidae; Tupaia
EAW87759.1	Homo sapiens	Eukaryota; Metazoa; Chordata; Craniata; Vertebrata; Euteleostomi; Mammalia; Eutheria; Euarchontoglires; Primates; Haplorrhini; Catarrhini; Hominidae; Homo
BAB27759.1	Mus musculus	Eukaryota; Metazoa; Chordata; Craniata; Vertebrata; Euteleostomi; Mammalia; Eutheria; Euarchontoglires; Glires; Rodentia; Myomorpha; Muroidea; Muridae; Murinae; Mus; Mus
XP_025915522.1	Apteryx rowi	Eukaryota; Metazoa; Chordata; Craniata; Vertebrata; Euteleostomi; Archelosauria; Archosauria; Dinosauria; Saurischia; Theropoda; Coelurosauria; Aves; Palaeognathae; Apterygiformes; Apterygidae; Apteryx
XP_028570166.1	Podarcis muralis	Eukaryota; Metazoa; Chordata; Craniata; Vertebrata; Euteleostomi; Lepidosauria; Squamata; Bifurcata; Unidentata; Episquamata; Laterata; Lacertibaenia; Lacertidae; Podarcis
KAE8583055.1	Xenopus tropicalis	Eukaryota; Metazoa; Chordata; Craniata; Vertebrata; Euteleostomi; Amphibia; Batrachia; Anura; Pipoidea; Pipidae; Xenopodinae; Xenopus; Silurana
XP_005165639.1	Danio rerio	Eukaryota; Metazoa; Chordata; Craniata; Vertebrata; Euteleostomi; Actinopterygii; Neopterygii; Teleostei; Ostariophysi; Cypriniformes; Cyprinidae; Danio
XP_032814666.1	Petromyzon marinus	Eukaryota; Metazoa; Chordata; Craniata; Vertebrata; Cyclostomata; Hyperoartia; Petromyzontiformes; Petromyzontidae; Petromyzon
XP_012379251.1	Dasypus novemcinctus	Eukaryota; Metazoa; Chordata; Craniata; Vertebrata; Euteleostomi; Mammalia; Eutheria; Xenarthra; Cingulata; Dasypodidae; Dasypus
XP_006496668.1	Mus musculus	Eukaryota; Metazoa; Chordata; Craniata; Vertebrata; Euteleostomi; Mammalia; Eutheria; Euarchontoglires; Glires; Rodentia; Myomorpha; Muroidea; Muridae; Murinae; Mus; Mus
XP_016856477.1	Homo sapiens	Eukaryota; Metazoa; Chordata; Craniata; Vertebrata; Euteleostomi; Mammalia; Eutheria; Euarchontoglires; Primates; Haplorrhini; Catarrhini; Hominidae; Homo
XP_027623811.1	Tupaia chinensis	Eukaryota; Metazoa; Chordata; Craniata; Vertebrata; Euteleostomi; Mammalia; Eutheria; Euarchontoglires; Scandentia; Tupaiidae; Tupaia
EPQ08653.1	Myotis brandtii	Eukaryota; Metazoa; Chordata; Craniata; Vertebrata; Euteleostomi; Mammalia; Eutheria; Laurasiatheria; Chiroptera; Microchiroptera; Vespertilionidae; Myotis
XP_025944940.1	Apteryx rowi	Eukaryota; Metazoa; Chordata; Craniata; Vertebrata; Euteleostomi; Archelosauria; Archosauria; Dinosauria; Saurischia; Theropoda; Coelurosauria; Aves; Palaeognathae; Apterygiformes; Apterygidae; Apteryx
XP_014389433.1	Myotis brandtii	Eukaryota; Metazoa; Chordata; Craniata; Vertebrata; Euteleostomi; Mammalia; Eutheria; Laurasiatheria; Chiroptera; Microchiroptera; Vespertilionidae; Myotis
NP_001005360.1	Homo sapiens	Eukaryota; Metazoa; Chordata; Craniata; Vertebrata; Euteleostomi; Mammalia; Eutheria; Euarchontoglires; Primates; Haplorrhini; Catarrhini; Hominidae; Homo
XP_006510037.1	Mus musculus	Eukaryota; Metazoa; Chordata; Craniata; Vertebrata; Euteleostomi; Mammalia; Eutheria; Euarchontoglires; Glires; Rodentia; Myomorpha; Muroidea; Muridae; Murinae; Mus; Mus
XP_025920181.1	Apteryx rowi	Eukaryota; Metazoa; Chordata; Craniata; Vertebrata; Euteleostomi; Archelosauria; Archosauria; Dinosauria; Saurischia; Theropoda; Coelurosauria; Aves; Palaeognathae; Apterygiformes; Apterygidae; Apteryx
XP_028568434.1	Podarcis muralis	Eukaryota; Metazoa; Chordata; Craniata; Vertebrata; Euteleostomi; Lepidosauria; Squamata; Bifurcata; Unidentata; Episquamata; Laterata; Lacertibaenia; Lacertidae; Podarcis
XP_012381548.1	Dasypus novemcinctus	Eukaryota; Metazoa; Chordata; Craniata; Vertebrata; Euteleostomi; Mammalia; Eutheria; Xenarthra; Cingulata; Dasypodidae; Dasypus
XP_006161648.2.2	Tupaia chinensis	Eukaryota; Metazoa; Chordata; Craniata; Vertebrata; Euteleostomi; Mammalia; Eutheria; Euarchontoglires; Scandentia; Tupaiidae; Tupaia
XP_031753735.1	Xenopus tropicalis	Eukaryota; Metazoa; Chordata; Craniata; Vertebrata; Euteleostomi; Amphibia; Batrachia; Anura; Pipoidea; Pipidae; Xenopodinae; Xenopus; Silurana
XP_021326548.1	Danio rerio	Eukaryota; Metazoa; Chordata; Craniata; Vertebrata; Euteleostomi; Actinopterygii; Neopterygii; Teleostei; Ostariophysi; Cypriniformes; Cyprinidae; Danio
NP_001025299.1	Danio rerio	Eukaryota; Metazoa; Chordata; Craniata; Vertebrata; Euteleostomi; Actinopterygii; Neopterygii; Teleostei; Ostariophysi; Cypriniformes; Cyprinidae; Danio
XP_035683496.1	Branchiostoma floridae	Eukaryota; Metazoa; Chordata; Cephalochordata; Branchiostomidae; Branchiostoma
XP_030853442.1.2	Strongylocentrotus purpuratus	Eukaryota; Metazoa; Echinodermata; Eleutherozoa; Echinozoa; Echinoidea; Euechinoidea; Echinacea; Echinoida; Strongylocentrotidae; Strongylocentrotus
XP_030853442.1	Strongylocentrotus purpuratus	Eukaryota; Metazoa; Echinodermata; Eleutherozoa; Echinozoa; Echinoidea; Euechinoidea; Echinacea; Echinoida; Strongylocentrotidae; Strongylocentrotus
KMZ10000.1	Drosophila melanogaster	Eukaryota; Metazoa; Ecdysozoa; Arthropoda; Hexapoda; Insecta; Pterygota; Neoptera; Holometabola; Diptera; Brachycera; Muscomorpha; Ephydroidea; Drosophilidae; Drosophila; Sophophora
XP_026693152.1	Ciona intestinalis	Eukaryota; Metazoa; Chordata; Tunicata; Ascidiacea; Enterogona; Phlebobranchia; Cionidae; Ciona
PAA65118.1	Macrostomum lignano	Eukaryota; Metazoa; Platyhelminthes; Rhabditophora; Macrostomorpha; Macrostomida; Macrostomidae; Macrostomum
PAA78248.1	Macrostomum lignano	Eukaryota; Metazoa; Platyhelminthes; Rhabditophora; Macrostomorpha; Macrostomida; Macrostomidae; Macrostomum
PAA59145.1	Macrostomum lignano	Eukaryota; Metazoa; Platyhelminthes; Rhabditophora; Macrostomorpha; Macrostomida; Macrostomidae; Macrostomum
PAA64382.1	Macrostomum lignano	Eukaryota; Metazoa; Platyhelminthes; Rhabditophora; Macrostomorpha; Macrostomida; Macrostomidae; Macrostomum
XP_001749319.1	Monosiga brevicollis MX1	Eukaryota; Choanoflagellata; Craspedida; Salpingoecidae; Monosiga
NP_001024332.1	Caenorhabditis elegans	Eukaryota; Metazoa; Ecdysozoa; Nematoda; Chromadorea; Rhabditida; Rhabditina; Rhabditomorpha; Rhabditoidea; Rhabditidae; Peloderinae; Caenorhabditis
XP_004347890.1	Capsaspora owczarzaki ATCC 30864	Eukaryota; Filasterea; Capsaspora
XP_031757197.1	Xenopus tropicalis	Eukaryota; Metazoa; Chordata; Craniata; Vertebrata; Euteleostomi; Amphibia; Batrachia; Anura; Pipoidea; Pipidae; Xenopodinae; Xenopus; Silurana
XP_014153758.1	Sphaeroforma arctica JP610	Eukaryota; Ichthyosporea; Ichthyophonida; Sphaeroforma
XP_014148725.1	Sphaeroforma arctica JP610	Eukaryota; Ichthyosporea; Ichthyophonida; Sphaeroforma
NP_741403.2	Caenorhabditis elegans	Eukaryota; Metazoa; Ecdysozoa; Nematoda; Chromadorea; Rhabditida; Rhabditina; Rhabditomorpha; Rhabditoidea; Rhabditidae; Peloderinae; Caenorhabditis
NP_957216.1	Danio rerio	Eukaryota; Metazoa; Chordata; Craniata; Vertebrata; Euteleostomi; Actinopterygii; Neopterygii; Teleostei; Ostariophysi; Cypriniformes; Danionidae; Danioninae; Danio
NP_001317309.1	Homo sapiens	Eukaryota; Metazoa; Chordata; Craniata; Vertebrata; Euteleostomi; Mammalia; Eutheria; Euarchontoglires; Primates; Haplorrhini; Catarrhini; Hominidae; Homo
XP_006168142.1	Tupaia chinensis	Eukaryota; Metazoa; Chordata; Craniata; Vertebrata; Euteleostomi; Mammalia; Eutheria; Euarchontoglires; Scandentia; Tupaiidae; Tupaia
NP_001392186.1	Mus musculus	Eukaryota; Metazoa; Chordata; Craniata; Vertebrata; Euteleostomi; Mammalia; Eutheria; Euarchontoglires; Glires; Rodentia; Myomorpha; Muroidea; Muridae; Murinae; Mus; Mus
XP_014394711.1	Myotis brandtii	Eukaryota; Metazoa; Chordata; Craniata; Vertebrata; Euteleostomi; Mammalia; Eutheria; Laurasiatheria; Chiroptera; Microchiroptera; Vespertilionidae; Myotis
XP_028602039.1	Podarcis muralis	Eukaryota; Metazoa; Chordata; Craniata; Vertebrata; Euteleostomi; Lepidosauria; Squamata; Bifurcata; Unidentata; Episquamata; Laterata; Lacertibaenia; Lacertidae; Podarcis
XP_025940269.1	Apteryx rowi	Eukaryota; Metazoa; Chordata; Craniata; Vertebrata; Euteleostomi; Archelosauria; Archosauria; Dinosauria; Saurischia; Theropoda; Coelurosauria; Aves; Palaeognathae; Apterygiformes; Apterygidae; Apteryx
XP_012382650.2	Dasypus novemcinctus	Eukaryota; Metazoa; Chordata; Craniata; Vertebrata; Euteleostomi; Mammalia; Eutheria; Xenarthra; Cingulata; Dasypodidae; Dasypus
XP_031753959.1	Xenopus tropicalis	Eukaryota; Metazoa; Chordata; Craniata; Vertebrata; Euteleostomi; Amphibia; Batrachia; Anura; Pipoidea; Pipidae; Xenopodinae; Xenopus; Silurana
XP_032819300.1	Petromyzon marinus	Eukaryota; Metazoa; Chordata; Craniata; Vertebrata; Cyclostomata; Hyperoartia; Petromyzontiformes; Petromyzontidae; Petromyzon
XP_035676386.1	Branchiostoma floridae	Eukaryota; Metazoa; Chordata; Cephalochordata; Leptocardii; Amphioxiformes; Branchiostomatidae; Branchiostoma
XP_006821224.1	Saccoglossus kowalevskii	Eukaryota; Metazoa; Hemichordata; Enteropneusta; Harrimaniidae; Saccoglossus
XP_030827871.1	Strongylocentrotus purpuratus	Eukaryota; Metazoa; Echinodermata; Eleutherozoa; Echinozoa; Echinoidea; Euechinoidea; Echinacea; Camarodonta; Echinidea; Strongylocentrotidae; Strongylocentrotus
NP_001259946.1	Drosophila melanogaster	Eukaryota; Metazoa; Ecdysozoa; Arthropoda; Hexapoda; Insecta; Pterygota; Neoptera; Endopterygota; Diptera; Brachycera; Muscomorpha; Ephydroidea; Drosophilidae; Drosophila; Sophophora
PAA85687.1	Macrostomum lignano	Eukaryota; Metazoa; Spiralia; Lophotrochozoa; Platyhelminthes; Rhabditophora; Macrostomorpha; Macrostomida; Macrostomidae; Macrostomum
XP_002129967.2	Ciona intestinalis	Eukaryota; Metazoa; Chordata; Tunicata; Ascidiacea; Phlebobranchia; Cionidae; Ciona
XP_004348308.1	Capsaspora owczarzaki ATCC 30864	Eukaryota; Filasterea; Capsaspora
XP_014148015.1	Sphaeroforma arctica JP610	Eukaryota; Ichthyosporea; Ichthyophonida; Sphaeroforma
XP_001750431.1	Monosiga brevicollis MX1	Eukaryota; Choanoflagellata; Craspedida; Salpingoecidae; Monosiga
XP_004466363.1	Dasypus novemcinctus	Eukaryota; Metazoa; Chordata; Craniata; Vertebrata; Euteleostomi; Mammalia; Eutheria; Xenarthra; Cingulata; Dasypodidae; Dasypus
XP_006156437.1	Tupaia chinensis	Eukaryota; Metazoa; Chordata; Craniata; Vertebrata; Euteleostomi; Mammalia; Eutheria; Euarchontoglires; Scandentia; Tupaiidae; Tupaia
NP_002453.2.2	Homo sapiens	Eukaryota; Metazoa; Chordata; Craniata; Vertebrata; Euteleostomi; Mammalia; Eutheria; Euarchontoglires; Primates; Haplorrhini; Catarrhini; Hominidae; Homo
NP_001127618.1	Pongo abelii	Eukaryota; Metazoa; Chordata; Craniata; Vertebrata; Euteleostomi; Mammalia; Eutheria; Euarchontoglires; Primates; Haplorrhini; Catarrhini; Hominidae; Pongo
XP_017508130.1	Manis javanica	Eukaryota; Metazoa; Chordata; Craniata; Vertebrata; Euteleostomi; Mammalia; Eutheria; Laurasiatheria; Pholidota; Manidae; Manis
NP_001003134.1	Canis lupus familiaris	Eukaryota; Metazoa; Chordata; Craniata; Vertebrata; Euteleostomi; Mammalia; Eutheria; Laurasiatheria; Carnivora; Caniformia; Canidae; Canis
XP_032211398.1	Mustela erminea	Eukaryota; Metazoa; Chordata; Craniata; Vertebrata; Euteleostomi; Mammalia; Eutheria; Laurasiatheria; Carnivora; Caniformia; Mustelidae; Mustelinae; Mustela
XP_008569442.1	Galeopterus variegatus	Eukaryota; Metazoa; Chordata; Craniata; Vertebrata; Euteleostomi; Mammalia; Eutheria; Euarchontoglires; Dermoptera; Cynocephalidae; Galeopterus
XP_014388412.1	Myotis brandtii	Eukaryota; Metazoa; Chordata; Craniata; Vertebrata; Euteleostomi; Mammalia; Eutheria; Laurasiatheria; Chiroptera; Microchiroptera; Vespertilionidae; Myotis
XP_005202045.1	Bos taurus	Eukaryota; Metazoa; Chordata; Craniata; Vertebrata; Euteleostomi; Mammalia; Eutheria; Laurasiatheria; Cetartiodactyla; Ruminantia; Pecora; Bovidae; Bovinae; Bos
NP_038634.1	Mus musculus	Eukaryota; Metazoa; Chordata; Craniata; Vertebrata; Euteleostomi; Mammalia; Eutheria; Euarchontoglires; Glires; Rodentia; Myomorpha; Muroidea; Muridae; Murinae; Mus; Mus
NP_034976.1	Mus musculus	Eukaryota; Metazoa; Chordata; Craniata; Vertebrata; Euteleostomi; Mammalia; Eutheria; Euarchontoglires; Glires; Rodentia; Myomorpha; Muroidea; Muridae; Murinae; Mus; Mus
XP_004675614.2.2	Condylura cristata	Eukaryota; Metazoa; Chordata; Craniata; Vertebrata; Euteleostomi; Mammalia; Eutheria; Laurasiatheria; Insectivora; Talpidae; Condylura
XP_005885748.1	Myotis brandtii	Eukaryota; Metazoa; Chordata; Craniata; Vertebrata; Euteleostomi; Mammalia; Eutheria; Laurasiatheria; Chiroptera; Microchiroptera; Vespertilionidae; Myotis
XP_017508123.1	Manis javanica	Eukaryota; Metazoa; Chordata; Craniata; Vertebrata; Euteleostomi; Mammalia; Eutheria; Laurasiatheria; Pholidota; Manidae; Manis
XP_008569440.1	Galeopterus variegatus	Eukaryota; Metazoa; Chordata; Craniata; Vertebrata; Euteleostomi; Mammalia; Eutheria; Euarchontoglires; Dermoptera; Cynocephalidae; Galeopterus
NP_002454.1	Homo sapiens	Eukaryota; Metazoa; Chordata; Craniata; Vertebrata; Euteleostomi; Mammalia; Eutheria; Euarchontoglires; Primates; Haplorrhini; Catarrhini; Hominidae; Homo
XP_002830747.1	Pongo abelii	Eukaryota; Metazoa; Chordata; Craniata; Vertebrata; Euteleostomi; Mammalia; Eutheria; Euarchontoglires; Primates; Haplorrhini; Catarrhini; Hominidae; Pongo
NP_001003133.1	Canis lupus familiaris	Eukaryota; Metazoa; Chordata; Craniata; Vertebrata; Euteleostomi; Mammalia; Eutheria; Laurasiatheria; Carnivora; Caniformia; Canidae; Canis
NP_776366.1	Bos taurus	Eukaryota; Metazoa; Chordata; Craniata; Vertebrata; Euteleostomi; Mammalia; Eutheria; Laurasiatheria; Artiodactyla; Ruminantia; Pecora; Bovidae; Bovinae; Bos
XP_032211320.1	Mustela erminea	Eukaryota; Metazoa; Chordata; Craniata; Vertebrata; Euteleostomi; Mammalia; Eutheria; Laurasiatheria; Carnivora; Caniformia; Mustelidae; Mustelinae; Mustela
XP_006156438.1	Tupaia chinensis	Eukaryota; Metazoa; Chordata; Craniata; Vertebrata; Euteleostomi; Mammalia; Eutheria; Euarchontoglires; Scandentia; Tupaiidae; Tupaia
XP_015269256.1	Gekko japonicus	Eukaryota; Metazoa; Chordata; Craniata; Vertebrata; Euteleostomi; Lepidosauria; Squamata; Bifurcata; Gekkota; Gekkonidae; Gekkoninae; Gekko
XP_028583072.1	Podarcis muralis	Eukaryota; Metazoa; Chordata; Craniata; Vertebrata; Euteleostomi; Lepidosauria; Squamata; Bifurcata; Unidentata; Episquamata; Laterata; Lacertibaenia; Lacertidae; Podarcis
XP_025933558.1	Apteryx rowi	Eukaryota; Metazoa; Chordata; Craniata; Vertebrata; Euteleostomi; Archelosauria; Archosauria; Dinosauria; Saurischia; Theropoda; Coelurosauria; Aves; Palaeognathae; Apterygiformes; Apterygidae; Apteryx
XP_009815891.1	Gavia stellata	Eukaryota; Metazoa; Chordata; Craniata; Vertebrata; Euteleostomi; Archelosauria; Archosauria; Dinosauria; Saurischia; Theropoda; Coelurosauria; Aves; Neognathae; Gaviiformes; Gaviidae; Gavia
AGU16245.1	Protopterus dolloi	Eukaryota; Metazoa; Chordata; Craniata; Vertebrata; Euteleostomi; Dipnoi; Lepidosireniformes; Protopteridae; Protopterus
XP_007904885.1	Callorhinchus milii	Eukaryota; Metazoa; Chordata; Craniata; Vertebrata; Chondrichthyes; Holocephali; Chimaeriformes; Callorhinchidae; Callorhinchus
XP_032888405.1	Amblyraja radiata	Eukaryota; Metazoa; Chordata; Craniata; Vertebrata; Chondrichthyes; Elasmobranchii; Batoidea; Rajiformes; Rajidae; Amblyraja
XP_028583068.1	Podarcis muralis	Eukaryota; Metazoa; Chordata; Craniata; Vertebrata; Euteleostomi; Lepidosauria; Squamata; Bifurcata; Unidentata; Episquamata; Laterata; Lacertibaenia; Lacertidae; Podarcis
XP_003973512.2.2	Takifugu rubripes	Eukaryota; Metazoa; Chordata; Craniata; Vertebrata; Euteleostomi; Actinopterygii; Neopterygii; Teleostei; Neoteleostei; Acanthomorphata; Eupercaria; Tetraodontiformes; Tetradontoidea; Tetraodontidae; Takifugu
NP_891987.2.2	Danio rerio	Eukaryota; Metazoa; Chordata; Craniata; Vertebrata; Euteleostomi; Actinopterygii; Neopterygii; Teleostei; Ostariophysi; Cypriniformes; Cyprinidae; Danio
XP_009304072.1	Danio rerio	Eukaryota; Metazoa; Chordata; Craniata; Vertebrata; Euteleostomi; Actinopterygii; Neopterygii; Teleostei; Ostariophysi; Cypriniformes; Cyprinidae; Danio
XP_031752404.1	Xenopus tropicalis	Eukaryota; Metazoa; Chordata; Craniata; Vertebrata; Euteleostomi; Amphibia; Batrachia; Anura; Pipoidea; Pipidae; Xenopodinae; Xenopus; Silurana
NP_001007285.1	Danio rerio	Eukaryota; Metazoa; Chordata; Craniata; Vertebrata; Euteleostomi; Actinopterygii; Neopterygii; Teleostei; Ostariophysi; Cypriniformes; Cyprinidae; Danio
XP_005167721.2.2	Danio rerio	Eukaryota; Metazoa; Chordata; Craniata; Vertebrata; Euteleostomi; Actinopterygii; Neopterygii; Teleostei; Ostariophysi; Cypriniformes; Cyprinidae; Danio
XP_002608668.1	Branchiostoma floridae	Eukaryota; Metazoa; Chordata; Cephalochordata; Branchiostomidae; Branchiostoma
XP_019617847.1	Branchiostoma belcheri	Eukaryota; Metazoa; Chordata; Cephalochordata; Branchiostomidae; Branchiostoma
XP_035690836.1	Branchiostoma floridae	Eukaryota; Metazoa; Chordata; Cephalochordata; Leptocardii; Amphioxiformes; Branchiostomidae; Branchiostoma
XP_012586448.1	Condylura cristata	Eukaryota; Metazoa; Chordata; Craniata; Vertebrata; Euteleostomi; Mammalia; Eutheria; Laurasiatheria; Insectivora; Talpidae; Condylura
KAI0208044.1	Lamellibrachia satsuma	Eukaryota; Metazoa; Spiralia; Lophotrochozoa; Annelida; Polychaeta; Sedentaria; Canalipalpata; Sabellida; Siboglinidae; Lamellibrachia
KAI0213370.1	Lamellibrachia satsuma	Eukaryota; Metazoa; Spiralia; Lophotrochozoa; Annelida; Polychaeta; Sedentaria; Canalipalpata; Sabellida; Siboglinidae; Lamellibrachia
KAI0218869.1	Lamellibrachia satsuma	Eukaryota; Metazoa; Spiralia; Lophotrochozoa; Annelida; Polychaeta; Sedentaria; Canalipalpata; Sabellida; Siboglinidae; Lamellibrachia
ABI53802.1	Haliotis discus discus	Eukaryota; Metazoa; Lophotrochozoa; Mollusca; Gastropoda; Vetigastropoda; Haliotoidea; Haliotidae; Haliotis
XP_046352531.2	Haliotis rufescens	Eukaryota; Metazoa; Spiralia; Lophotrochozoa; Mollusca; Gastropoda; Vetigastropoda; Lepetellida; Haliotoidea; Haliotidae; Haliotis
XP_048258111.1	Haliotis rufescens	Eukaryota; Metazoa; Spiralia; Lophotrochozoa; Mollusca; Gastropoda; Vetigastropoda; Lepetellida; Haliotoidea; Haliotidae; Haliotis
XP_048248472.1	Haliotis rufescens	Eukaryota; Metazoa; Spiralia; Lophotrochozoa; Mollusca; Gastropoda; Vetigastropoda; Lepetellida; Haliotoidea; Haliotidae; Haliotis
XP_048248473.1	Haliotis rufescens	Eukaryota; Metazoa; Spiralia; Lophotrochozoa; Mollusca; Gastropoda; Vetigastropoda; Lepetellida; Haliotoidea; Haliotidae; Haliotis
XP_048248474.1	Haliotis rufescens	Eukaryota; Metazoa; Spiralia; Lophotrochozoa; Mollusca; Gastropoda; Vetigastropoda; Lepetellida; Haliotoidea; Haliotidae; Haliotis
XP_048248476.1	Haliotis rufescens	Eukaryota; Metazoa; Spiralia; Lophotrochozoa; Mollusca; Gastropoda; Vetigastropoda; Lepetellida; Haliotoidea; Haliotidae; Haliotis
XP_046352527.2	Haliotis rufescens	Eukaryota; Metazoa; Spiralia; Lophotrochozoa; Mollusca; Gastropoda; Vetigastropoda; Lepetellida; Haliotoidea; Haliotidae; Haliotis
XP_046562919.1	Haliotis rubra	Eukaryota; Metazoa; Spiralia; Lophotrochozoa; Mollusca; Gastropoda; Vetigastropoda; Lepetellida; Haliotoidea; Haliotidae; Haliotis
XP_046563124.1	Haliotis rubra	Eukaryota; Metazoa; Spiralia; Lophotrochozoa; Mollusca; Gastropoda; Vetigastropoda; Lepetellida; Haliotoidea; Haliotidae; Haliotis
XP_046563126.1	Haliotis rubra	Eukaryota; Metazoa; Spiralia; Lophotrochozoa; Mollusca; Gastropoda; Vetigastropoda; Lepetellida; Haliotoidea; Haliotidae; Haliotis
XP_046565195.1	Haliotis rubra	Eukaryota; Metazoa; Spiralia; Lophotrochozoa; Mollusca; Gastropoda; Vetigastropoda; Lepetellida; Haliotoidea; Haliotidae; Haliotis
XP_046563125.1	Haliotis rubra	Eukaryota; Metazoa; Spiralia; Lophotrochozoa; Mollusca; Gastropoda; Vetigastropoda; Lepetellida; Haliotoidea; Haliotidae; Haliotis
XP_046565196.1	Haliotis rubra	Eukaryota; Metazoa; Spiralia; Lophotrochozoa; Mollusca; Gastropoda; Vetigastropoda; Lepetellida; Haliotoidea; Haliotidae; Haliotis
XP_032804093.1	Petromyzon marinus	Eukaryota; Metazoa; Chordata; Craniata; Vertebrata; Cyclostomata; Hyperoartia; Petromyzontiformes; Petromyzontidae; Petromyzon
XP_006815062.1	Saccoglossus kowalevskii	Eukaryota; Metazoa; Hemichordata; Enteropneusta; Harrimaniidae; Saccoglossus
CAH1802128.1	Owenia fusiformis	Eukaryota; Metazoa; Spiralia; Lophotrochozoa; Annelida; Polychaeta; Sedentaria; Canalipalpata; Sabellida; Oweniida; Oweniidae; Owenia
PAA92268.1	Macrostomum lignano	Eukaryota; Metazoa; Platyhelminthes; Rhabditophora; Macrostomorpha; Macrostomida; Macrostomidae; Macrostomum
PAA74204.1	Macrostomum lignano	Eukaryota; Metazoa; Platyhelminthes; Rhabditophora; Macrostomorpha; Macrostomida; Macrostomidae; Macrostomum
PAA76532.1	Macrostomum lignano	Eukaryota; Metazoa; Platyhelminthes; Rhabditophora; Macrostomorpha; Macrostomida; Macrostomidae; Macrostomum
PAA69582.1	Macrostomum lignano	Eukaryota; Metazoa; Platyhelminthes; Rhabditophora; Macrostomorpha; Macrostomida; Macrostomidae; Macrostomum
PAA83069.1	Macrostomum lignano	Eukaryota; Metazoa; Platyhelminthes; Rhabditophora; Macrostomorpha; Macrostomida; Macrostomidae; Macrostomum
PAA94353.1	Macrostomum lignano	Eukaryota; Metazoa; Platyhelminthes; Rhabditophora; Macrostomorpha; Macrostomida; Macrostomidae; Macrostomum
XP_006813643.1	Saccoglossus kowalevskii	Eukaryota; Metazoa; Hemichordata; Enteropneusta; Harrimaniidae; Saccoglossus
XP_030843280.1	Strongylocentrotus purpuratus	Eukaryota; Metazoa; Echinodermata; Eleutherozoa; Echinozoa; Echinoidea; Euechinoidea; Echinacea; Echinoida; Strongylocentrotidae; Strongylocentrotus
XP_023440724.1	Dasypus novemcinctus	Eukaryota; Metazoa; Chordata; Craniata; Vertebrata; Euteleostomi; Mammalia; Eutheria; Xenarthra; Cingulata; Dasypodidae; Dasypus
XP_005873264.1	Myotis brandtii	Eukaryota; Metazoa; Chordata; Craniata; Vertebrata; Euteleostomi; Mammalia; Eutheria; Laurasiatheria; Chiroptera; Microchiroptera; Vespertilionidae; Myotis
XP_006163024.2.2	Tupaia chinensis	Eukaryota; Metazoa; Chordata; Craniata; Vertebrata; Euteleostomi; Mammalia; Eutheria; Euarchontoglires; Scandentia; Tupaiidae; Tupaia
NP_056375.2.2	Homo sapiens	Eukaryota; Metazoa; Chordata; Craniata; Vertebrata; Euteleostomi; Mammalia; Eutheria; Euarchontoglires; Primates; Haplorrhini; Catarrhini; Hominidae; Homo
NP_598513.1	Mus musculus	Eukaryota; Metazoa; Chordata; Craniata; Vertebrata; Euteleostomi; Mammalia; Eutheria; Euarchontoglires; Glires; Rodentia; Myomorpha; Muroidea; Muridae; Murinae; Mus; Mus
XP_028587646.1	Podarcis muralis	Eukaryota; Metazoa; Chordata; Craniata; Vertebrata; Euteleostomi; Lepidosauria; Squamata; Bifurcata; Unidentata; Episquamata; Laterata; Lacertibaenia; Lacertidae; Podarcis
XP_025913835.1	Apteryx rowi	Eukaryota; Metazoa; Chordata; Craniata; Vertebrata; Euteleostomi; Archelosauria; Archosauria; Dinosauria; Saurischia; Theropoda; Coelurosauria; Aves; Palaeognathae; Apterygiformes; Apterygidae; Apteryx
XP_021332524.1	Danio rerio	Eukaryota; Metazoa; Chordata; Craniata; Vertebrata; Euteleostomi; Actinopterygii; Neopterygii; Teleostei; Ostariophysi; Cypriniformes; Cyprinidae; Danio
XP_031757388.1	Xenopus tropicalis	Eukaryota; Metazoa; Chordata; Craniata; Vertebrata; Euteleostomi; Amphibia; Batrachia; Anura; Pipoidea; Pipidae; Xenopodinae; Xenopus; Silurana
XP_032818114.1	Petromyzon marinus	Eukaryota; Metazoa; Chordata; Craniata; Vertebrata; Cyclostomata; Hyperoartia; Petromyzontiformes; Petromyzontidae; Petromyzon
XP_018667792.1	Ciona intestinalis	Eukaryota; Metazoa; Chordata; Tunicata; Ascidiacea; Enterogona; Phlebobranchia; Cionidae; Ciona
XP_002602331.1	Branchiostoma floridae	Eukaryota; Metazoa; Chordata; Cephalochordata; Branchiostomidae; Branchiostoma
XP_019637857.1	Branchiostoma belcheri	Eukaryota; Metazoa; Chordata; Cephalochordata; Branchiostomidae; Branchiostoma
NP_495986.3.3	Caenorhabditis elegans	Eukaryota; Metazoa; Ecdysozoa; Nematoda; Chromadorea; Rhabditida; Rhabditina; Rhabditomorpha; Rhabditoidea; Rhabditidae; Peloderinae; Caenorhabditis
NP_610941.1	Drosophila melanogaster	Eukaryota; Metazoa; Ecdysozoa; Arthropoda; Hexapoda; Insecta; Pterygota; Neoptera; Holometabola; Diptera; Brachycera; Muscomorpha; Ephydroidea; Drosophilidae; Drosophila; Sophophora
PAA68234.1	Macrostomum lignano	Eukaryota; Metazoa; Platyhelminthes; Rhabditophora; Macrostomorpha; Macrostomida; Macrostomidae; Macrostomum
PAA87312.1	Macrostomum lignano	Eukaryota; Metazoa; Platyhelminthes; Rhabditophora; Macrostomorpha; Macrostomida; Macrostomidae; Macrostomum
XP_004479029.1	Dasypus novemcinctus	Eukaryota; Metazoa; Chordata; Craniata; Vertebrata; Euteleostomi; Mammalia; Eutheria; Xenarthra; Cingulata; Dasypodidae; Dasypus
NP_001193437.1	Bos taurus	Eukaryota; Metazoa; Chordata; Craniata; Vertebrata; Euteleostomi; Mammalia; Eutheria; Laurasiatheria; Artiodactyla; Ruminantia; Pecora; Bovidae; Bovinae; Bos
NP_077162.2.2	Mus musculus	Eukaryota; Metazoa; Chordata; Craniata; Vertebrata; Euteleostomi; Mammalia; Eutheria; Euarchontoglires; Glires; Rodentia; Myomorpha; Muroidea; Muridae; Murinae; Mus; Mus
XP_006162789.1	Tupaia chinensis	Eukaryota; Metazoa; Chordata; Craniata; Vertebrata; Euteleostomi; Mammalia; Eutheria; Euarchontoglires; Scandentia; Tupaiidae; Tupaia
XP_005883071.1	Myotis brandtii	Eukaryota; Metazoa; Chordata; Craniata; Vertebrata; Euteleostomi; Mammalia; Eutheria; Laurasiatheria; Chiroptera; Microchiroptera; Vespertilionidae; Myotis
XP_025917892.1	Apteryx rowi	Eukaryota; Metazoa; Chordata; Craniata; Vertebrata; Euteleostomi; Archelosauria; Archosauria; Dinosauria; Saurischia; Theropoda; Coelurosauria; Aves; Palaeognathae; Apterygiformes; Apterygidae; Apteryx
NP_284941.2.2	Homo sapiens	Eukaryota; Metazoa; Chordata; Craniata; Vertebrata; Euteleostomi; Mammalia; Eutheria; Euarchontoglires; Primates; Haplorrhini; Catarrhini; Hominidae; Homo
XP_028587453.1	Podarcis muralis	Eukaryota; Metazoa; Chordata; Craniata; Vertebrata; Euteleostomi; Lepidosauria; Squamata; Bifurcata; Unidentata; Episquamata; Laterata; Lacertibaenia; Lacertidae; Podarcis
NP_001016189.1	Xenopus tropicalis	Eukaryota; Metazoa; Chordata; Craniata; Vertebrata; Euteleostomi; Amphibia; Batrachia; Anura; Pipoidea; Pipidae; Xenopodinae; Xenopus; Silurana
XP_017213868.2.2	Danio rerio	Eukaryota; Metazoa; Chordata; Craniata; Vertebrata; Euteleostomi; Actinopterygii; Neopterygii; Teleostei; Ostariophysi; Cypriniformes; Cyprinidae; Danio
XP_004482574.1	Dasypus novemcinctus	Eukaryota; Metazoa; Chordata; Craniata; Vertebrata; Euteleostomi; Mammalia; Eutheria; Xenarthra; Cingulata; Dasypodidae; Dasypus
XP_006145367.1	Tupaia chinensis	Eukaryota; Metazoa; Chordata; Craniata; Vertebrata; Euteleostomi; Mammalia; Eutheria; Euarchontoglires; Scandentia; Tupaiidae; Tupaia
XP_014400986.1	Myotis brandtii	Eukaryota; Metazoa; Chordata; Craniata; Vertebrata; Euteleostomi; Mammalia; Eutheria; Laurasiatheria; Chiroptera; Microchiroptera; Vespertilionidae; Myotis
NP_001177198.1	Bos taurus	Eukaryota; Metazoa; Chordata; Craniata; Vertebrata; Euteleostomi; Mammalia; Eutheria; Laurasiatheria; Artiodactyla; Ruminantia; Pecora; Bovidae; Bovinae; Bos
NP_001272849.1	Mus musculus	Eukaryota; Metazoa; Chordata; Craniata; Vertebrata; Euteleostomi; Mammalia; Eutheria; Euarchontoglires; Glires; Rodentia; Myomorpha; Muroidea; Muridae; Murinae; Mus; Mus
NP_001121132.1	Homo sapiens	Eukaryota; Metazoa; Chordata; Craniata; Vertebrata; Euteleostomi; Mammalia; Eutheria; Euarchontoglires; Primates; Haplorrhini; Catarrhini; Hominidae; Homo
XP_025929938.1	Apteryx rowi	Eukaryota; Metazoa; Chordata; Craniata; Vertebrata; Euteleostomi; Archelosauria; Archosauria; Dinosauria; Saurischia; Theropoda; Coelurosauria; Aves; Palaeognathae; Apterygiformes; Apterygidae; Apteryx
XP_028597443.1	Podarcis muralis	Eukaryota; Metazoa; Chordata; Craniata; Vertebrata; Euteleostomi; Lepidosauria; Squamata; Bifurcata; Unidentata; Episquamata; Laterata; Lacertibaenia; Lacertidae; Podarcis
XP_015268039.1	Gekko japonicus	Eukaryota; Metazoa; Chordata; Craniata; Vertebrata; Euteleostomi; Lepidosauria; Squamata; Bifurcata; Gekkota; Gekkonidae; Gekkoninae; Gekko
NP_001121726.1	Danio rerio	Eukaryota; Metazoa; Chordata; Craniata; Vertebrata; Euteleostomi; Actinopterygii; Neopterygii; Teleostei; Ostariophysi; Cypriniformes; Danionidae; Danioninae; Danio
XP_002591612.1	Branchiostoma floridae	Eukaryota; Metazoa; Chordata; Cephalochordata; Branchiostomidae; Branchiostoma
XP_019628129.1	Branchiostoma belcheri	Eukaryota; Metazoa; Chordata; Cephalochordata; Branchiostomidae; Branchiostoma
XP_006819998.1	Saccoglossus kowalevskii	Eukaryota; Metazoa; Hemichordata; Enteropneusta; Harrimaniidae; Saccoglossus
XP_030846906.1	Strongylocentrotus purpuratus	Eukaryota; Metazoa; Echinodermata; Eleutherozoa; Echinozoa; Echinoidea; Euechinoidea; Echinacea; Echinoida; Strongylocentrotidae; Strongylocentrotus
XP_030847518.1	Strongylocentrotus purpuratus	Eukaryota; Metazoa; Echinodermata; Eleutherozoa; Echinozoa; Echinoidea; Euechinoidea; Echinacea; Echinoida; Strongylocentrotidae; Strongylocentrotus
NP_996357.1	Drosophila melanogaster	Eukaryota; Metazoa; Ecdysozoa; Arthropoda; Hexapoda; Insecta; Pterygota; Neoptera; Holometabola; Diptera; Brachycera; Muscomorpha; Ephydroidea; Drosophilidae; Drosophila; Sophophora
XP_002126852.1	Ciona intestinalis	Eukaryota; Metazoa; Chordata; Tunicata; Ascidiacea; Enterogona; Phlebobranchia; Cionidae; Ciona
PAA75551.1	Macrostomum lignano	Eukaryota; Metazoa; Platyhelminthes; Rhabditophora; Macrostomorpha; Macrostomida; Macrostomidae; Macrostomum
PAA75258.1	Macrostomum lignano	Eukaryota; Metazoa; Platyhelminthes; Rhabditophora; Macrostomorpha; Macrostomida; Macrostomidae; Macrostomum
XP_004365821.1	Capsaspora owczarzaki ATCC 30864	Eukaryota; Filasterea; Capsaspora
NP_495161.1	Caenorhabditis elegans	Eukaryota; Metazoa; Ecdysozoa; Nematoda; Chromadorea; Rhabditida; Rhabditina; Rhabditomorpha; Rhabditoidea; Rhabditidae; Peloderinae; Caenorhabditis
XP_014153836.1	Sphaeroforma arctica JP610	Eukaryota; Ichthyosporea; Ichthyophonida; Sphaeroforma
XP_001745740.1	Monosiga brevicollis MX1	Eukaryota; Choanoflagellata; Craspedida; Salpingoecidae; Monosiga
